# Genetic dissection of femoral and tibial microarchitecture

**DOI:** 10.1101/512103

**Authors:** Lu Lu, Jinsong Huang, Fuyi Xu, Zhousheng Xiao, Jing Wang, Bing Zhang, Nicolae Valentin David, Danny Arends, Weikuan Gu, Cheryl Ackert-Bicknell, Olivia L. Sabik, Charles R. Farber, Leigh Darryl Quarles, Robert W. Williams

**Affiliations:** Department of Genetics, Genomics and Informatics, University of Tennessee Health Science Center, Memphis, TN, USA; Department of Medicine, University of Tennessee Health Science Center, Memphis, TN, USA; Department of Molecular and Human Genetics, Baylor College of Medicine, Houston, TX, USA; Department of Medicine, Northwestern University Feinberg School of Medicine, Chicago, IL, USA; Züchtungsbiologie und molekulare Tierzüchtung, Humboldt University, Berlin, Germany; Department of Orthopaedic Surgery and Biomedical Engineering, University of Tennessee Health Science Center, Memphis, TN, USA; Center for Musculoskeletal Research, University of Rochester, Rochester, NY, USA; Center for Public Health Genomics, University of Virginia, Charlottesville, VA, USA

**Keywords:** microCT, trabecular bone, cortical bone, QTL, gene ontology, systems genetics, animal model, GWAS, ignorome

## Abstract

Our understanding of the genetic control of bone has relied almost exclusively on estimates of bone mineral density. In contrast, here we have used high-resolution x-ray tomography (8 μm isotropic voxels) to measure femoral and tibial components across a set of ~600 mice belonging to 60 diverse BXD strains of mice. We computed heritabilities of 25 cortical and trabecular compartments. Males and females have well matched trait heritabilities, ranging from 0.25 to 0.75. We mapped 16 QTLs that collectively cover ~8% of all protein-coding genes in mouse. A majority of loci are detected only in females, and there is also a bias in favor of QTLs for cortical traits. To efficiently evaluate candidate genes we developed a method that couples gene ontologies with expression data to compute bone-enrichment scores for almost all protein-coding genes. We carefully collated and aligned murine candidates with recent human BMD genome-wide association results. We highlight a subset of 50 strong candidates that fall into three categories: 1. those linked to bone function that have already been experimentally validated (*Adamts4, Ddr2, Darc, Adam12, Fkbp10, E2f6, Adam17, Grem2, Ifi204*); 2. candidates with putative bone function but not yet tested (e.g., *Greb1, Ifi202b*) but several of which have been linked to phenotypes in humans; and 3. candidates that have high bone-enrichment scores but for which there is not yet any specific link to bone biology or skeletal disease, including *Ifi202b, Ly9, Ifi205, Mgmt, F2rl1, Iqgap2*. Our results highlight contrasting genetic architecture between the sexes and among major bone compartments. The joint use and alignment of murine and human data should greatly facilitate function analysis and preclinical testing.

**Disclosure:** The authors declare that no competing interests exist.
