## Supplement Data 2 for "Genetic dissection of femoral and tibial microarchitecture"

### Sheet: correlation_BXD_traits
Correlational statistics of bone traits and other BXD phenotypes
	Record	Phenotype	Authors	Year	Pubmed Id	Max LRS	Max LRS Location (Chr: Mb)	Sample rho	N Cases	Sample p(rho)
Femur length (18130)
	14963	Morphology, metabolism: Body length from the nose until the tail at 42 days in females + males on high fat diet (45% energy from fat) feeding from 4 weeks on [cm]	Brockmann, Schughart	2011		10.9	Chr12: 85.872820	0.488778	22	0.0198256
	14964	Morphology, metabolism: Body length from the nose until the tail at 70 days in females + males on high fat diet (45% energy from fat) feeding from 4 weeks on [cm]	Brockmann, Schughart	2011		10.9	Chr7: 30.566470	0.513358	22	0.0134093
	15089	Morphology, metabolism: Collagen content measured by Fourier Transform Infrared Spectroscopy (FTIR) in reproductive adipose tissue at 140 days in males on high fat diet (45% energy from fat)	Brockmann, Schughart	2011		22.1	Chr12: 28.507707	0.585079	21	0.00446622
	14841	Morphology, metabolism: Fat gain between 7 and 10 weeks in females on high fat diet (45% energy from fat) feeding from 4 weeks on [g]	Brockmann, Schughart	2011		10.1	Chr13: 83.876592	-0.531038	23	0.00815296
	15087	Morphology, metabolism: Ratio of lipid to protein content measured by Fourier Transform Infrared Spectroscopy (FTIR) in reproductive adipose tissue at 140 days in males on high fat diet (45% energy from fat)	Brockmann, Schughart	2011		17.3	Chr12: 26.165833	0.510064	21	0.0169484
	15088	Morphology, metabolism: Ratio of total lipid to total protein content measured by Fourier Transform Infrared Spectroscopy (FTIR) spectroscopy in reproductive adipose tissue at 140 days in males on high fat diet (45% energy from fat)	Brockmann, Schughart	2011		21	Chr12: 26.992469	0.553855	21	0.00811877
	15083	Morphology, metabolism: Saturated fat content measured by Fourier Transform Infrared Spectroscopy (FTIR) in reproductive adipose tissue at 140 days in males on high fat diet (45% energy from fat)	Brockmann, Schughart	2011		21.5	Chr12: 28.507707	0.589996	21	0.0040394
	16805	Blood chemistry, metabolism, metabolite: Ratio of C18:2-carnitine/C18:1-carnitine levels in pooled plasma after overnight fasting in males at 29 weeks of age (combined data for chow and high fat diets) [units]	Houten SM, Argmann CA, Williams EG, Andreux P, Houtkooper R, Auwerx J, Kulik W, Wanders RJ	2014		16.1	Chr8: 64.982539	-0.550835	34	0.000561266
	16807	Blood chemistry, metabolism, metabolite: Ratio of C18:2-carnitine/C18:1-carnitine levels in pooled plasma after overnight fasting in males at 29 weeks of age on a normal chow diet (Harlan 2918, 6% kCal/fat)	Houten SM, Argmann CA, Williams EG, Andreux P, Houtkooper R, Auwerx J, Kulik W, Wanders RJ	2014		18.6	Chr8: 64.982539	-0.575349	34	0.000262677
	16778	Blood chemistry, metabolism, metabolite: Ratio of total branched-chain amino acid/Glutamine levels in pooled plasma after overnight fasting in males at 29 weeks of age (combined data for chow and high fat diets) [units]	Houten SM, Argmann CA, Williams EG, Andreux P, Houtkooper R, Auwerx J, Kulik W, Wanders RJ	2014		11.8	Chr17: 81.620039	-0.513388	33	0.00188779
	16779	Blood chemistry, metabolism, metabolite: Ratio of total branched-chain amino acid/Glutamine levels in pooled plasma after overnight fasting in males at 29 weeks of age on a high fat diet (Harlan 06414, 60% kCal/fat) for 20 weeks	Houten SM, Argmann CA, Williams EG, Andreux P, Houtkooper R, Auwerx J, Kulik W, Wanders RJ	2014		13.4	Chr17: 81.620039	-0.523286	34	0.00122046
	10751	Blood chemistry, metabolism: Low-density lipoprotein (LDL) cholesterol levels following 16-week chow diet (control group) [mg/dL]	Colinayo VV, Qiao JH, Wang X, Krass KL, Schadt E, Lusis AJ, Drake TA	2003	12925895	12.4	Chr19: 12.018631	-0.955367	7	0.000156916
	12916	Blood chemistry: Creatinine of 14-week old males [uM]	Andreux P, Williams EG, Koutnikova H, Houtkooper RH, Champy MF, Henry H, Schoonjans K, Williams RW, Auwerx J	2012	22939713	10.4	Chr2: 147.881058	0.542326	25	0.00438334
	12922	Central nervous system, metabolism, behavior: Food intake of 13-week old males [g/mouse]	Andreux P, Williams EG, Koutnikova H, Houtkooper RH, Champy MF, Henry H, Schoonjans K, Williams RW, Auwerx J	2012	22939713	7.9	Chr5: 146.673681	-0.466005	21	0.0321658
	12906	Musculoskeletal system, morphology: Body weight of 17-week old males [g]	Andreux P, Williams EG, Koutnikova H, Houtkooper RH, Champy MF, Henry H, Schoonjans K, Williams RW, Auwerx J	2012	22939713	7.1	Chr2: 160.594980	0.493929	30	0.00491752
Femur Volume(18131)
	13050	Musculoskeletal system, morphology, metabolism: Bone mineral content (BMC) of tibia of 10-week-old males (dual energy X-ray absorptiometry DEXA using PIXImus) [g hydroxyapatite]	Yan Jiao, Wenli Lu, Xiaoyun Liu, Lishi Wang, Yue Huang, Lulu, Robert Williams, Weikuan Gu	2011		16.1	Chr15: 45.108962	0.499473	49	0.000198582
	15967	Musculoskeletal system: Bone mineral density (BMD) of femur, adjusted for sex and age difference, measured by dual energy X-ray absorptiometry (DEXA) [mg/cm2]	Yan Jiao, Wenli Lu, Lishi Wang, Yue Huang, Weikaun Gu	2013		16.8	Chr7: 144.223448	0.665871	48	7.10024e-08
	12823	Blood chemistry: Albumin of 14-week old females [g/l]	Andreux P, Williams EG, Koutnikova H, Houtkooper RH, Champy MF, Henry H, Schoonjans K, Williams RW, Auwerx J	2012	22939713	16.8	Chr16: 56.463019	0.536433	16	0.0307565
	16695	Blood chemistry, metabolism, metabolite: C6-carnitine levels measured by MS/MS in pooled plasma after overnight fasting in males at 29 weeks of age on a high fat diet (Harlan 06414, 60% kCal/fat) for 20 weeks [nmol/ml]	Houten SM, Argmann CA, Williams EG, Andreux P, Houtkooper R, Auwerx J, Kulik W, Wanders RJ	2014		8.8	Chr3: 126.116578	-0.479272	35	0.00314605
	16867	Blood chemistry, metabolism, metabolite: Total amino acid levels measured by LC-MS/MS in pooled plasma after overnight fasting in males at 29 weeks of age on a normal chow diet (Harlan 2918, 6% kCal/fat) [nmol/ml]	Houten SM, Argmann CA, Williams EG, Andreux P, Houtkooper R, Auwerx J, Kulik W, Wanders RJ	2014		14.7	Chr17: 57.492875	-0.466387	35	0.00424692
Femur BMD(18132)
	10360	Musculoskeletal system, morphology: Femur bone cross-sectional area, weight corrected, in females [mm^2]	Klein RF, Turner RJ, Skinner LD, Vartanian KA, Serang M, Carlos AS, Shea M, Belknap JK, Orwoll ES	2002	12369778	11.7	Chr1: 172.981863	-0.745455	10	0.0108678
	10359	Musculoskeletal system, morphology: Femur bone cross-sectional area, weight corrected, in males [mm^2]	Klein RF, Turner RJ, Skinner LD, Vartanian KA, Serang M, Carlos AS, Shea M, Belknap JK, Orwoll ES	2002	12369778	11.7	Chr9: 120.927359	-0.830303	10	0.00165468
	10765	Musculoskeletal system, morphology: Gastrocnemius muscle mass in 500-day-old females [mg]	Lionikas A, Blizard DA, Gerhard GS, Vandenbergh DJ, Stout JT, Vogler GP, McClearn GE, Larsson L	2005	15687484	15.2	Chr17: 49.562368	-0.613187	14	0.0178791
	10740	Musculoskeletal system, morphology: Soleus weight of 200-day-old females [mg]	Lionikas A, Blizard DA, Vandenbergh DJ, Glover MG, Stout JT, Vogler GP, McClearn GE, Larsson L	2003	14679300	12.9	Chr2: 33.305485	-0.565934	13	0.0424923
	10743	Musculoskeletal system, morphology: Tibialis anterior (TA) muscle mass of 200-day-old males [mg]	Lionikas A, Blizard DA, Vandenbergh DJ, Glover MG, Stout JT, Vogler GP, McClearn GE, Larsson L	2003	14679300	13.9	Chr2: 50.500580	-0.608516	13	0.0254603
	10763	Musculoskeletal system, morphology: Tibialis anterior muscle weight in 500-day-old females [mg]	Lionikas A, Blizard DA, Gerhard GS, Vandenbergh DJ, Stout JT, Vogler GP, McClearn GE, Larsson L	2005	15687484	10.1	Chr2: 169.778380	-0.736264	14	0.0017771
	10762	Musculoskeletal system, morphology: Tibialis anterior muscle weight in 500-day-old males [mg]	Lionikas A, Blizard DA, Gerhard GS, Vandenbergh DJ, Stout JT, Vogler GP, McClearn GE, Larsson L	2005	15687484	11.7	Chr2: 169.778380	-0.576923	14	0.0291241
	16646	Blood chemistry, metabolism, metabolite: C14:1-carnitine levels measured by MS/MS in pooled plasma after overnight fasting in males at 29 weeks of age (combined data for chow and high fat diets) [nmol/ml]	Houten SM, Argmann CA, Williams EG, Andreux P, Houtkooper R, Auwerx J, Kulik W, Wanders RJ	2014		8.9	Chr5: 56.064119	0.613445	35	5.31309e-05
	16647	Blood chemistry, metabolism, metabolite: C14:1-carnitine levels measured by MS/MS in pooled plasma after overnight fasting in males at 29 weeks of age on a high fat diet (Harlan 06414, 60% kCal/fat) for 20 weeks [nmol/ml]	Houten SM, Argmann CA, Williams EG, Andreux P, Houtkooper R, Auwerx J, Kulik W, Wanders RJ	2014		11.3	Chr2: 131.372742	0.494398	35	0.00217491
	12824	Blood chemistry: Alkaline phosphatase of 14-week old females, (ALPL gene product) [U/l]	Andreux P, Williams EG, Koutnikova H, Houtkooper RH, Champy MF, Henry H, Schoonjans K, Williams RW, Auwerx J	2012	22939713	28	Chr4: 131.555155	-0.466234	21	0.0320664
	10516	Blood chemistry, metabolism: Blood glucose levels before saline ip control injection in males [mg/dl]	Risinger FO	2003	12766619	8.7	Chr6: 49.388481	-0.714286	8	0.0451507
	10517	Blood chemistry: Blood glucose levels 120 min after saline control injection in females [mg/dl]	Risinger FO	2003	12766619	11.3	Chr18: 82.409996	-0.704167	9	0.0319871
	10429	Blood chemistry: Serum amyloid P component level (APCS protein, endogenous SAP maps to Chr 1 at 174,8 Mb) [ug/ml]	Mortensen RF, Le PT, Taylor BA	1985	4054960	40.8	Chr1: 173.149434	0.681818	11	0.0185388
	10440	Blood, cardiovascular system: Red blood cell osmotic fragility, following treatment with 0.425% NaCl [% lysis]	Norman NK, Dewey MJ	1985	3980972	9.9	Chr7: 96.762672	-0.69697	10	0.0226667
	10673	Urogenital system, morphology: Testis weight [g]	Zidek V, Musilova A, Pintir J, Simakova M, Pravenec M	1998	9657844	15.4	Chr13: 20.529560	0.795564	11	0.00212039
	10576	Endocrinology, pharmacology, blood chemistry: Plasma corticosterone concentration 6 hr after saline control injection (ip) [ug/dl]	Roberts AJ, Phillips TJ, Belknap JK, Finn DA, Keith LD	1995	8748968	13.7	Chr17: 69.149197	0.633333	10	0.0481234

### Sheet: corr_femur_mRNA_database
List of genes that have highly significant correlation with bone traits
UserID	Symbol	Gene Name	EntrezGene
Biological process: regulation of ossification
ILM6620687	Bmp2	bone morphogenetic protein 2	12156
ILM6770110	Lepre1	leprecan 1	56401
ILM870039	Bmp7	bone morphogenetic protein 7	12162
ILM103140546	Gpm6b	glycoprotein m6b	14758
ILM630537	Smad1	SMAD family member 1	17125
ILM2650068	Bglap-rs1	bone gamma-carboxyglutamate protein, related sequence 1	12095
ILM730132	Bcl2	B cell leukemia/lymphoma 2	12043
ILM1740253	Lrp4	low density lipoprotein receptor-related protein 4	228357
ILM5220731	Gja1	gap junction protein, alpha 1	14609
ILM3440435	Prl	prolactin	19109
ILM1240408	Cyr61	cysteine rich protein 61	16007
ILM6450403	Id3	inhibitor of DNA binding 3	15903
ILM7040086	Bglap	bone gamma carboxyglutamate protein	12096
ILM3290397	Bglap2	bone gamma-carboxyglutamate protein 2	12097
ILM3120438	Ifitm1	interferon induced transmembrane protein 1	68713
ILM1690601	Ifitm1	interferon induced transmembrane protein 1	68713
ILM2360161	Ifitm5	interferon induced transmembrane protein 5	73835
Molecular function:calcium channel activity
ILM1230279	Cacna1h	calcium channel, voltage-dependent, T type, alpha 1H subunit	58226
ILM106660463	Itgav	integrin alpha V	16410
Biological process:negative regulation of DNA binding
ILM840487	Habp4	hyaluronic acid binding protein 4	56541
ILM630072	Trip4	thyroid hormone receptor interactor 4	56404
ILM840739	Map2k1	mitogen-activated protein kinase kinase 1	26395
ILM3290601	Irf3	interferon regulatory factor 3	54131
ILM105900056	Nfatc3	nuclear factor of activated T cells, cytoplasmic, calcineurin dependent 3	18021
ILM1780673	Thrb	thyroid hormone receptor beta	21834
ILM6520181	Tbrg1	transforming growth factor beta regulated gene 1	21376
ILM840487	Habp4	hyaluronic acid binding protein 4	56541
ILM4200706	Col11a1	collagen, type XI, alpha 1	12814
ILM102120035	Mark3	MAP/microtubule affinity-regulating kinase 3	17169
ILM3710301	Crh	corticotropin releasing hormone	12918
ILM5570592	Calr3	calreticulin 3	73316
ILM3120440	Mapk11	mitogen-activated protein kinase 11	19094
ILM5720446	Trip12	thyroid hormone receptor interactor 12	14897
ILM840487	Habp4	hyaluronic acid binding protein 4	56541
ILM5570592	Calr3	calreticulin 3	73316
ILM3120440	Mapk11	mitogen-activated protein kinase 11	19094
Cellular component organization or biogenesis at cellular level
ILM103850671	Capn10	calpain 10	23830
ILM380333	Prr5	proline rich 5 (renal)	109270
ILM106590601	Crebbp	CREB binding protein	12914
ILM380364	Col1a2	collagen, type I, alpha 2	12843
ILM4150020	Cthrc1	collagen triple helix repeat containing 1	68588
ILM4200706	Col11a1	collagen, type XI, alpha 1	12814
ILM7000010	Fgb	fibrinogen beta chain	110135
ILM5390746	Csgalnact1	chondroitin sulfate N-acetylgalactosaminyltransferase 1	234356
ILM7000010	Fgb	fibrinogen beta chain	110135
Cellular component:cytoskeleton
ILM7040131	Krt2	keratin 2	16681
ILM106980400	Krtap3-1	keratin associated protein 3-1	69473
ILM102120040	Tradd	TNFRSF1A-associated via death domain	71609
ILM1660070	Krt75	keratin 75	109052
ILM540082	Krt13	keratin 13	16663
ILM2900519	Krt4	keratin 4	16682
ILM102760097	Mapk8ip2	mitogen-activated protein kinase 8 interacting protein 2	60597
ILM5050253	Krt26	keratin 26	320864
ILM6520398	Krt6a	keratin 6A	16687
Molecular function:molecule binding
ILM101660050	Ripk1	receptor (TNFRSF)-interacting serine-threonine kinase 1	19766
ILM106290053	Musk	muscle, skeletal, receptor tyrosine kinase	18198
ILM102120035	Mark3	MAP/microtubule affinity-regulating kinase 3	17169
ILM102260039	Map3k15	mitogen-activated protein kinase kinase kinase 15	270672
ILM103830072	Mapk8	mitogen-activated protein kinase 8	26419
Molecular function:anion binding
ILM101660050	Ripk1	receptor (TNFRSF)-interacting serine-threonine kinase 1	19766
ILM102370129	Adamts1	a disintegrin-like and metallopeptidase (reprolysin type) with thrombospondin type 1 motif, 1	11504
ILM104200037	Mapk10	mitogen-activated protein kinase 10	26414
ILM106980601	Jak1	Janus kinase 1	16451
ILM5690647	Traf3	TNF receptor-associated factor 3	22031
ILM103060315	Mark2	MAP/microtubule affinity-regulating kinase 2	13728
ILM103190292	Cdh7	cadherin 7, type 2	241201
ILM5900148	Traf2	TNF receptor-associated factor 2	22030
ILM4850142	Cabyr	calcium-binding tyrosine-(Y)-phosphorylation regulated (fibrousheathin 2)	71132
ILM2260086	Map2k7	mitogen-activated protein kinase kinase 7	26400
ILM1190373	Itgam	integrin alpha M	16409
ILM106860408	Capn3	calpain 3	12335
ILM4570369	Col9a1	collagen, type IX, alpha 1	12839
ILM3780156	Adam10	a disintegrin and metallopeptidase domain 10	11487
ILM6020041	Map3k5	mitogen-activated protein kinase kinase kinase 5	26408
ILM730563	Adamts10	a disintegrin-like and metallopeptidase (reprolysin type) with thrombospondin type 1 motif, 10	224697
ILM5860735	Rxfp1	relaxin/insulin-like family peptide receptor 1	381489
ILM103520025	Ikbkb	inhibitor of kappaB kinase beta	16150
ILM6130170	Calb2	calbindin 2	12308
ILM5890435	Map3k14	mitogen-activated protein kinase kinase kinase 14	53859
ILM580519	Nkiras2	NFKB inhibitor interacting Ras-like protein 2	71966
ILM1940170	Matr3	matrin 3	17184
ILM6100408	Pcdh19	protocadherin 19	279653
Molecular function: small molecule binding
ILM103140750	Igf2bp1	insulin-like growth factor 2 mRNA binding protein 1	140486
ILM103060315	Mark2	MAP/microtubule affinity-regulating kinase 2	13728
ILM2260086	Map2k7	mitogen-activated protein kinase kinase 7	26400
Molecular function: nucleoside phosphate binding
ILM103140750	Igf2bp1	insulin-like growth factor 2 mRNA binding protein 1	140486
ILM580519	Nkiras2	NFKB inhibitor interacting Ras-like protein 2	71966
ILM6020041	Map3k5	mitogen-activated protein kinase kinase kinase 5	26408
ILM103520025	Ikbkb	inhibitor of kappaB kinase beta	16150
ILM580519	Nkiras2	NFKB inhibitor interacting Ras-like protein 2	71966
Cellular component:cytoplasm
ILM2060279	Ppp2r1a	protein phosphatase 2 (formerly 2A), regulatory subunit A (PR 65), alpha isoform	51792
ILM430725	Chi3l4	chitinase 3-like 4	104183
ILM5900148	Traf2	TNF receptor-associated factor 2	22030
ILM4850142	Cabyr	calcium-binding tyrosine-(Y)-phosphorylation regulated (fibrousheathin 2)	71132
ILM103140750	Igf2bp1	insulin-like growth factor 2 mRNA binding protein 1	140486
ILM2100176	Ifngr2	interferon gamma receptor 2	15980
ILM103520025	Ikbkb	inhibitor of kappaB kinase beta	16150
ILM4540497	Hyal5	hyaluronoglucosaminidase 5	74468
ILM3360332	Fopnl	Fgfr1op N-terminal like	66086
ILM5690647	Traf3	TNF receptor-associated factor 3	22031
ILM106860408	Capn3	calpain 3	12335
ILM3780156	Adam10	a disintegrin and metallopeptidase domain 10	11487
ILM6020041	Map3k5	mitogen-activated protein kinase kinase kinase 5	26408
ILM6220039	Rcan1	regulator of calcineurin 1	54720
ILM6130170	Calb2	calbindin 2	12308
Biological process:nephron development
ILM50095	Wnt9b	wingless-type MMTV integration site 9B	22412
ILM2320609	Nog	noggin	18121
ILM2940332	Pdgfra	platelet derived growth factor receptor, alpha polypeptide	18595
ILM106290037	Sulf1	sulfatase 1	240725
Molecular function:interleukin-6 receptor binding
ILM380133	Il6	interleukin 6	16193
ILM870253	Cntf	ciliary neurotrophic factor	12803
ILM102450131	Erap1	endoplasmic reticulum aminopeptidase 1	80898
ILM360292	Adam17	a disintegrin and metallopeptidase domain 17	11491
Cellular component:cell periphery
ILM100510546	Esr1	estrogen receptor 1 (alpha)	13982
ILM2030133	Cacnb4	calcium channel, voltage-dependent, beta 4 subunit	12298
ILM6370008	Pdgfb	platelet derived growth factor, B polypeptide	18591
ILM4780369	Cacng7	calcium channel, voltage-dependent, gamma subunit 7	81904
ILM103840059	Gpr15	G protein-coupled receptor 15	71223
ILM2450372	Spnb2	spectrin beta 2	20742
ILM5340253	Itgae	integrin alpha E, epithelial-associated	16407
ILM105290746	Cdh18	cadherin 18	320865
ILM105340685	Pcdhb2	protocadherin beta 2	93873
ILM104540577	Fgf8	fibroblast growth factor 8	14179
ILM4540184	Cacnb3	calcium channel, voltage-dependent, beta 3 subunit	12297
ILM130301	Npnt	nephronectin	114249
ILM1190450	Irs4	insulin receptor substrate 4	16370
ILM50546	Il1rap	interleukin 1 receptor accessory protein	16180
ILM104610053	Il1rapl1	interleukin 1 receptor accessory protein-like 1	331461
ILM4730072	Il2rb	interleukin 2 receptor, beta chain	16185
ILM100870239	Traf7	TNF receptor-associated factor 7	224619
ILM5340253	Itgae	integrin alpha E, epithelial-associated	16407
ILM105290746	Cdh18	cadherin 18	320865
ILM105340685	Pcdhb2	protocadherin beta 2	93873
ILM4730072	Il2rb	interleukin 2 receptor, beta chain	16185
ILM100870239	Traf7	TNF receptor-associated factor 7	224619
